# Early seedling development in dark conditions is directly controlled by plastids through the GUN1-dependent plastid retrograde pathway

**DOI:** 10.1101/2024.11.13.623400

**Authors:** Salek Ahmed Sajib, Michał Bykowski, Pedro Barreto, Caroline Mauve, Etienne Delannoy, Sophie Blanchet, Rim Chamas, Markus Schwarzländer, Łucja Kowalewska, Bertrand Gakière, Livia Merendino

## Abstract

In dark growth conditions, seedlings develop specific features such as an elongated hypocotyl, a tightly folded apical hook, and non-green cotyledons. This dark-specific process, known as skotomorphogenesis, relies primarily on mitochondria and eventually etioplasts for energy. Our previous research shows that skotomorphogenesis is reprogrammed in response to mitochondrial and plastidial dysfunction. Even though the direct link between mitochondria and skotomorphogenesis was described, the impact of plastid dysfunction on early development could not be separated from mitochondrial stress.

In this study, we aim to determine the direct connection between plastid functionality and skotomorphogenic response. In this situation, we analyze the phenotypic, molecular, and metabolic effects of treating etiolated seedlings using lincomycin and spectinomycin, which target plastid translation. Our results with the lincomycin treatment highlight the direct role of plastids in the control of early development, even in dark growth conditions, in the absence of any photosynthetic activity, and without the involvement of mitochondrial intermediates. Additionally, our findings suggest that GUN1 plays a regulatory role in regulating nuclear gene expression in response to plastid translation inhibition. Thanks to our study, we can now build a more precise model proposing a straight link between the reprogramming of early development and the dysfunction of plastids in dark-growth conditions.

**Significance statement:** In underground germination conditions, seedlings follow a dark-specific development program, called skotomorphogenesis, that is required for their efficient emergence from the soil. Our study demonstrates that plastids play a crucial role in controlling skotomorphogenesis, even in the absence of photosynthetic activity and without affecting mitochondrial function, and therefore we propose that regulation of etioplast functions might contribute to the adaptation of seedling development to constraining environmental conditions.
