## Supplementary material for "Early seedling development in dark conditions is directly controlled by plastids through the GUN1-dependent plastid retrograde pathway": primers and GCMS data: table S1 primers.xlsx

### Sheet: Feuil1
PCR primers
RBCL FWD	CCT GGA GTT CCA CCT GAA G
RBCL REV	CAG GAG GGA TTC GCA GAT C
PSBA FWD	GTG AAC CTG TTT CTG GAT CTC
PSBA REV	CAG AGA TTC CTA GAG GCA TAC C
RPOB FWD	TTT ATC GGT TTA TTG ATC AGG G
RPOB REV	CTC GGG TGA GTA GGA AAC AA
RPL20 5'	ATA GAG AGG ACC TCA CC
RPL20 3'	CCTCGAAAGCTTGATGC
COX2 Ex FWD	TGATGCTGTACCTGGTCGTT
COX2 Ex REV	TGGGGGATTAATTGATTGGA
ATP9 FWD	CATTCCCTCTGACGTCGAAT
ATP9 REV	TCGTCGATTCTTACCCTCGT
AOX1a FWD	GACGGTCCGTACGGTTTCG
AOX1a REV	CTTCTGATTCGCGTCCTCCTCCT
LHCB1.2 FWD	GGA CTT GCT TTA CCC CGG TG
LHCB1.2 REV	TCG GTA GCA AGA CCC AAT GG
GLK1 FWD	GTG TGG CCC AAA CAC TTA CCT C
GLK1 REV	ACT GGC GGT GCT CTA AAT CTC G
AT12CYS2 FWD	GCCTCCTCAATCTGTGAACC
AT12CYS2 REV	CCAAATGCAGTTCCAGTACC
NDB4 FWD	TTCCAGCAACTGCACAGG
NDB4 REV	CTCTCCTCTGAACCTCAATGGT
