## Supplementary material for "Early seedling development in dark conditions is directly controlled by plastids through the GUN1-dependent plastid retrograde pathway": primers and GCMS data: table S2 GCMS.xlsx

### Sheet: Primary Metabolites_
	Replication	R1	R2	R3	R4	R1	R2	R3	R4	R1	R2	R3	R4
	Sample	Control	Control	Control	Control	Lin	Lin	Lin	Lin	Spec	Spec	Spec	Spec
	2-furoic acid	1	1	1	1	1.58708247982269	0.579262444262489	1.04568645018044	1.00920836377447	1.67116553744198	2.03257276174339	0.821227391772632	3.31228323320574
	3_5-dimethoxy-4-hydroxycinnamic	1	1	1	1	1.28092412392893	1.38509815843628	0.973062263294906	1.33872220701358	1.02588392446346	0.915199749501441	1.78828725851473	1.10800391327917
	3-indoleacetonitrile	1	1	1	1	1.13159966941208	0.982492305385791	1.04786361848716	1.09338840507921	2.65916792610109	2.93331538833634	3.43103694195415	4.33471901313697
	3-phosphoglycerate	1	1	1	1	1.20146770147985	0.760395173544203	0.667363231856245	0.55420549710745	1.63155197661433	1.74453730439831	0.868998159534701	0.933617803131387
	5_10_15_20-tetra(4-pyridyl)-21H.23H-porphine ou porphine 1	1	1	1	1	1.06446892024607	0.917023110339494	1.15613649429262	0.962013677099839	1.52123489533274	1.36709211102776	2.43394241338415	2.23269683966895
	adipic acid	1	1	1	1	0.971168703918054	0.470113840338172	0.255035343841001	1.78827351643339	2.24951806410332	1.79616339006094	0.71785962115161	2.08285079172263
	arabinose	1	1	1	1	1.2630154296832	2.226528980696	0.900882281538454	0.973342557628903	1.20057801453146	1.10047549732837	1.24818451456693	1.68439600937402
	arachidic acid	1	1	1	1	0.955607751891239	1.34944117767028	0.645124133907721	1.37356942951519	2.66228574117259	2.34796053047799	5.1256076808608	0.233334371242164
	aspartic acid 2	1	1	1	1	2.06433995450486	1.42344493726484	1.50605423751614	1.62527871807407	0.168021209928497	0.312476856354023	0.792897472010654	0.439091253120803
	azelaic acid	1	1	1	1	0.917126558199218	1.27635031676446	0.921373535717145	1.00949075460882	1.5560512200852	1.60059337228688	1.67932439348362	2.63644387417847
	benzoic acid	1	1	1	1	0.821304746870993	1.0365872417933	0.962097823687231	1.36986803983878	2.04698317776594	1.96240936314218	0.432614811058761	4.07518469125792
	beta-sitosterol	1	1	1	1	1.50119141763246	2.15980793061548	0.971423522388732	0.986374133689709	12.7982055038054	3.03222969713117	4.89975341497781	15.3544688535488
	citric acid	1	1	1	1	1.33421700302861	1.06613629385587	1.18960439951663	1.17136879670698	3.91006558381	2.65528328501666	6.60113518145499	5.12861947214376
	dioctyl phthalate	1	1	1	1	0.986058576852628	1.16211268361915	0.107725759217515	1.11807357559847	2.94238839644375	3.11018003767802	4.00677638385544	4.46682879408074
	ethanolamine	1	1	1	1	1.30404911827767	1.64844912040308	1.05533207820456	1.30569002896823	2.68385325400111	5.65206808789336	3.31462796989086	3.53007282849218
	fructose 2	1	1	1	1	1.06925907580454	1.22096433947769	1.17178039070636	1.31585056461177	1.40205622332884	1.77607331983755	1.50106999521421	1.63276622187412
	fructose 6-phosphate	1	1	1	1	1.68854309733954	1.47655270452942	1.34179215737372	1.10747606756493	2.51476996442387	2.45853374045302	3.12858078847333	4.05841320579553
	fumaric acid	1	1	1	1	1.28579949664913	1.14431256991476	1.02807462829612	1.25177131318588	4.36212557711954	5.40243878740096	4.79185917661649	6.82577826125866
	galactonic acid 1 ou gluconic acid 2	1	1	1	1	1.57592317420779	1.31080068438334	0.581128451946328	1.24540024803472	0.3071359947654	1.58696409718113	1.93713684427004	4.47505709337631
	gamma-aminobutyric acid (GABA)	1	1	1	1	2.04830057829163	1.27336070820808	2.35491241292652	1.54327680943433	2.06425204784444	2.00757355485746	1.93434689708527	2.98540878539611
	glucose 2	1	1	1	1	1.06594162931042	1.32340343623875	1.22830332614615	1.28844153282413	1.56113575230618	2.07536631534464	1.63326261668046	1.79180139979561
	glucose-6-phosphate 2 [21.55	1	1	1	1	1.53011149617167	1.39203582598715	1.19956089498247	1.17950567252089	1.6592869618518	2.72186273074942	1.89128715510327	2.83862331123119
	glyceric acid	1	1	1	1	1.55319470970642	2.4432798425094	1.25092110132286	1.09899675366327	1.28295794046121	1.22980781299617	1.34919095780377	1.98943356885921
	glycerol	1	1	1	1	1.03193033254719	1.19087312441938	0.932929420453707	1.31654256997049	1.90812134797242	1.81550204671242	2.46242538975036	2.82946369267486
	glycerol 1-phosphate	1	1	1	1	1.60327787496057	1.5989712752653	1.24159805349703	1.28245077058286	0.830344343018154	1.14156365349015	0.587169864008202	1.42202601891967
	glycolic acid	1	1	1	1	1.95310376180964	2.42572993278469	0.151506323692526	3.3542000079185	0.961767529341581	2.43298653865364	0.468481723091293	0.853632987039146
	Lactic acid	1	1	1		0	0	0		2.14463	1.32771		4.24537
	maleic acid	1	1	1	1	1.07320822632521	1.11324501289263	0.900021073452878	1.32763677007096	2.70629136982181	2.65871817411421	24.5587652529893	3.34099860912603
	malic acid	1	1	1	1	1.30892114934755	1.09316900012181	1.13501241014512	1.20479602555817	4.58050464493746	6.18790611159956	6.0591674002107	8.52117600884776
	malonic acid 1	1	1	1	1	0.996658624306927	1.09769695071883	0.864645064830066	1.20306017162202	4.05234420394952	4.94530546159021	3.12454588305564	6.22886279691061
	maltose 1 ou cellobiose 2	1	1	1	1	0.692152102821308	1.3260990769027	1.06407564179904	1.45814965276804	2.03201819041764	2.24453228667	6.209065264571	2.60544471487048
	mannitol ou sorbitol	1	1	1	1	2.92775503814812	1.23727124272527	1.27231384034139	1.85624374716537	2.29131447600557	2.32457868254665	3.85617722787437	2.56008684471862
	mannose 1	1	1	1	1	1.26036514493576	2.82033406808465	1.15609205422883	0.963844683741217	1.60097660263539	1.61087410848756	1.17304388407024	2.02509158771112
	myo-inositol	1	1	1	1	1.00557106125097	1.42277150049211	0.81805027001763	0.835953150219986	1.57495125037909	1.50798062532425	1.84746917075949	2.42705526082271
	myristic acid	1	1	1	1	0.843111796286154	1.04615606457452	0.813262911334008	1.47481721355443	2.49499308785881	2.81110110292916	3.38967685079051	3.46935425997411
	oleic acid ou elaidic acid	1	1	1	1	0.974719868920659	1.46554254042908	0.966366567201558	1.26431356610839	3.90846963867375	0.236035132223579	3.09610307126297	0.441554548096137
	oxalic acid	1	1	1	1	0.953124301329199	0.942995227394154	0.937651293468628	1.10024635636293	1.20817366323676	1.5958589481317	5.90264697140781	2.26422156262027
	palmitic acid	1	1	1	1	0.969483916571997	1.0769130363755	0.79524533495051	1.35926334048834	2.64636031575002	3.30314276536234	3.34075541593376	4.47454750884197
	phosphoric acid	1	1	1	1	1.21725541221227	1.32329077305048	1.09167671899435	1.25218087718349	2.54295915991456	2.66207554526578	3.4054768256067	3.70001695270009
	phthalic acid	1	1	1	1	0.608293417978217	0.787216718260794	0.330307409085677	1.34341504058058	1.2374142261749	2.10460705878717	2.02739834013969	0.960405559259863
	putrescine	1	1	1	1	1.51210344120119	1.2841329562571	0.859551896761821	0.990501905812582	0.959181166339364	0.864176618633176	0.974266265176113	1.07145731673224
	ribose	1	1	1	1	1.35832184883082	1.54330221525241	1.28747901712396	1.23923146007144	1.00105299892853	2.29397681972709	0.512350711385598	1.30537992533428
	saccharic acid	1	1	1	1	1.66784909763625	1.06234646905004	0.943091900617717	1.5311514133236	1.52963154947738	2.74234556329427	1.60700029378042	2.08482973396185
	shikimic acid	1	1	1	1	0.853770196001366	7.08788199400111	0.650980490576514	0.660236921828569	1.92173069725677	2.15036689022418	2.30129289919951	3.42347204064261
	spermidine 2	1	1	1	1	4.51466491244	1.96300544251276	0.947806077351626	2.41853796844691	8.06022100953928	1.49434058756741	0.510468606731529	12.2338440096292
	stearic acid	1	1	1	1	0.953322451117631	1.27805497930198	0.837773984856026	1.59905601307378	0.790603764221436	1.01986848544497	0.82471161944005	1.09144488855781
	suberic acid	1	1	1	1	0.970496373159113	1.06022776385013	1.40009461732212	1.00938730803756	11.2384951899912	9.15165108957333	9.20681513286652	0.63187961635918
	succinic acid	1	1	1	1	0.829335094654753	0.928069351927259	0.947345304659519	1.23076478591239	4.85898008225792	6.4208986313235	4.54968332718849	8.99951411979947
	Sucrose	1	1	1	1	0.833400440389141	0.893085869232947	0.976895818659442	1.34123941273206	1.77264552368119	2.12811283484898	2.02494450658647	1.85229358960577
	threonic acid	1	1	1	1	1.13543591393548	1.49415668190983	0.759076065816862	1.13387493566219	3.04619720663548	2.66058621291722	2.54211488196581	3.85186684447338
	trans-4-hydroxy-L-proline 2 ou trans-3-hydroxy-L-proline 1	1	1	1	1	1.52458252087459	1.28668281165404	1.07118466182868	1.16793902877857	2.526593107481	2.5749176024566	2.38257574055139	4.35612850474868
	trans-aconitic acid	1	1	1	1	0.882867470042131	0.890945562594407	0.884195563775321	1.22163933419525	2.38493788807231	1.96856797091238	2.50683320244829	3.43069876291826
	trehalose	1	1	1	1	1.98155993037947	3.06529601623528	1.18169612220233	1.2417929686595	2.23791960002699	2.71128510583976	1.8432799939958	5.26990848717177
	tyramine	1	1	1	1	1.04242508544883	0.734892706712599	1.96995554430191	1.26068586228663	2.99238107999522	3.11464772920116	3.62004707837945	4.94255264637125
	uracil ou citraconic acid 1	1	1	1	1	0.738373010460388	0.745820409461383	0.83188270965995	1.3429854412435	1.45337671249526	1.23725143685773	2.60766368589587	2.68443838909172
	urea	1	1	1	1	1.82558500491027	1.02494909461946	0.475706982486009	1.57837159589378	0.840985463866312	1.1680189238311	2.85841890290621	0.831175488796413
	xylose 2 ou D-lyxose 2	1	1	1	1	1.39264859265307	1.90210690214403	1.09547282104139	1.05374676762496	1.31328587596354	1.26005149152863	1.44269620576791	1.89273826491394
